# The genomic legacy of selectively breeding rhesus macaques for HIV/AIDS-related research

**DOI:** 10.1101/2025.05.26.654976

**Authors:** MM Lyke, A Bagwell, D Newman, S Galindo, T Church, C Christensen, SB Gray, LA Cox, CN Ross, D Kaushal, IH Cheeseman, SA Cole

## Abstract

**Background:** Rhesus macaques are the preferred non-human primate model for HIV/AIDS-related research. Specific major histocompatibility complex (MHC) haplotypes and genetic ancestry are linked to slow disease progression of Simian Immunodeficiency Virus (SIV) infections in macaques. To maximize their utility for HIV/AIDS research, the Southwest National Primate Research Center (SNPRC) has introduced targeted breeding strategies to reduce the prevalence of SIV-refractory MHC haplotypes and levels of admixture between Indian- and Chinese-origin macaques.

**Results:** We characterized the MHC region in SNPRC macaques by targeted deep sequencing of 1,458 animals born over a ten-year period. Following the implementation of MHC management strategies, the prevalence of SIV-refractory MHC haplotypes reduced significantly while overall haplotype diversity was maintained. We investigated the impact of management strategies on admixture, population genetic structure, genetic diversity and inbreeding using whole exome sequencing of founding and colony-born animals (n=488). Admixture analysis of founders showed some Chinese ancestry, though population substructure more closely reflected primate research center source than geographical origin. The levels of Chinese ancestry declined significantly over time, though genetic diversity remains high. Finally, we performed genome-wide scans for genetic selection over time. We identify numerous genomic regions where allele frequencies have shifted significantly, supporting the presence of short-term adaptation within the colony.

**Conclusions:** We show that colony management strategies have been successful without reducing genetic diversity of the MHC or exonic regions. We also show that colony genetic substructure is related to animal colony source and that mergers and migrations have reduced inbreeding and increased overall genetic diversity.
