## Supplemental Tables for "The genomic legacy of selectively breeding rhesus macaques for HIV/AIDS-related research"

### Sheet: SI Table S1
K	CV Score
1	0.2568
2	0.2491
3	0.2474
4	0.2475
5	0.2481

### Sheet: SI Table S2
ID	Indian admixture (%)	Source
CKDN230014660-1A	1e-05	SNPRC Conventional
CKDN230014700-1A	0.155844	SNPRC Conventional
CKDN230014664-1A	0.165213	SNPRC Conventional
CKDN230014591-1A	0.191093	SNPRC Conventional
CKDN230014618-1A	0.330265	SNPRC Conventional
CKDN230014706-1A	0.338375	Brooks Air Force Base
CKDN230014702-1A	0.371754	SNPRC Conventional
CKDN230014665-1A	0.516932	SNPRC Conventional
CKDN230014643-1A	0.521329	SNPRC Conventional
CKDN230014592-1A	0.522597	SNPRC Conventional
CKDN230014594-1A	0.566108	SNPRC Conventional
CKDN230014583-1A	0.587532	Brooks Air Force Base
CKDN220009638-1A	0.597672	Brooks Air Force Base
CKDN230014593-1A	0.598764	SNPRC Conventional
CKDN230014667-1A	0.611278	Brooks Air Force Base
CKDN230014659-1A	0.63039	SNPRC Conventional
CKDN230014580-1A	0.670776	SNPRC Conventional
CKDN230014587-1A	0.678163	SNPRC Conventional
CKDN230014661-1A	0.686812	SNPRC Conventional
CKDN230014663-1A	0.687504	SNPRC Conventional
CKDN220009637-1A	0.689443	Brooks Air Force Base
CKDN230014590-1A	0.690768	Brooks Air Force Base
CKDN230014573-1A	0.695861	Brooks Air Force Base
CKDN230014581-1A	0.69598	Brooks Air Force Base
CKDN220009643-1A	0.698603	Brooks Air Force Base
CKDN230014698-1A	0.699024	Brooks Air Force Base
CKDN230014668-1A	0.706874	Brooks Air Force Base
CKDN220009630-1A	0.714504	Brooks Air Force Base
CKDN230014595-1A	0.725537	SNPRC Conventional
CKDN230014585-1A	0.75643	SNPRC Conventional
CKDN230014586-1A	0.758765	SNPRC Conventional
CKDN230014588-1A	0.77829	SNPRC Conventional
CKDN230014625-1A	0.801235	Brooks Air Force Base
CKDN220009631-1A	0.820263	Brooks Air Force Base
CKDN230014732-1A	0.825875	Brooks Air Force Base
CKDN220009632-1A	0.829934	Brooks Air Force Base
CKDN200000718-1A	0.835631	Brooks Air Force Base
CKDN230014705-1A	0.836922	Brooks Air Force Base
CKDN230014673-1A	0.852854	Brooks Air Force Base
CKDN230014691-1A	0.853263	Brooks Air Force Base
CKDN230014709-1A	0.85715	Brooks Air Force Base
CKDN230014674-1A	0.857424	Brooks Air Force Base
CKDN220009629-1A	0.862732	SNPRC Conventional
CKDN230014714-1A	0.862972	Brooks Air Force Base
CKDN230014701-1A	0.869662	SNPRC Conventional
CKDN230014816-1A	0.875628	Brooks Air Force Base
CKDN220009635-1A	0.899407	Brooks Air Force Base
CKDN230014672-1A	0.901452	Brooks Air Force Base
CKDN230014596-1A	0.907047	SNPRC Conventional
CKDN230014624-1A	0.914075	Brooks Air Force Base
CKDN220009633-1A	0.948624	Brooks Air Force Base
CKDN220009623-1A	0.950735	Brooks Air Force Base
CKDN230014613-1A	0.958921	NEPRC
CKDN230014699-1A	0.959353	Brooks Air Force Base
CKDN230014710-1A	0.963469	Brooks Air Force Base
CKDN220009628-1A	0.964528	Brooks Air Force Base
CKDN230014670-1A	0.97178	Brooks Air Force Base
CKDN230014694-1A	0.976247	Brooks Air Force Base
CKDN230014860-1A	0.981999	NEPRC
CKDN230014620-1A	0.983131	NEPRC
CKDN230014676-1A	0.983318	Brooks Air Force Base
CKDN230014688-1A	0.986723	Brooks Air Force Base
CKDN230014839-1A	0.988316	NEPRC
CKDN210019855-1A	0.988487	NEPRC
CKDN230014866-1A	0.991281	NEPRC
CKDN230014645-1A	0.99181	NEPRC
CKDN220009619-1A	0.993647	Brooks Air Force Base
CKDN230014572-1A	0.99999	SNPRC Conventional
CKDN230014589-1A	0.99999	SNPRC Conventional
CKDN230014662-1A	0.99999	SNPRC Conventional
CKDN200000711-1A	0.99999	Brooks Air Force Base
CKDN220009618-1A	0.99999	Brooks Air Force Base
CKDN230014692-1A	0.99999	Brooks Air Force Base
CKDN220009620-1A	0.99999	Brooks Air Force Base
CKDN220009621-1A	0.99999	Brooks Air Force Base
CKDN220009622-1A	0.99999	Brooks Air Force Base
CKDN230014693-1A	0.99999	Brooks Air Force Base
CKDN230014713-1A	0.99999	Brooks Air Force Base
CKDN200000714-1A	0.99999	Brooks Air Force Base
CKDN200000715-1A	0.99999	Brooks Air Force Base
CKDN220009624-1A	0.99999	Brooks Air Force Base
CKDN220009625-1A	0.99999	Brooks Air Force Base
CKDN230014689-1A	0.99999	Brooks Air Force Base
CKDN200000708-1A	0.99999	Brooks Air Force Base
CKDN200000705-1A	0.99999	Brooks Air Force Base
CKDN230014815-1A	0.99999	Brooks Air Force Base
CKDN200000706-1A	0.99999	Brooks Air Force Base
CKDN220009627-1A	0.99999	Brooks Air Force Base
CKDN230014671-1A	0.99999	Brooks Air Force Base
CKDN230014569-1A	0.99999	Brooks Air Force Base
CKDN230014685-1A	0.99999	Brooks Air Force Base
CKDN230014582-1A	0.99999	Brooks Air Force Base
CKDN230014681-1A	0.99999	Brooks Air Force Base
CKDN200000713-1A	0.99999	Brooks Air Force Base
CKDN230014571-1A	0.99999	Brooks Air Force Base
CKDN230014683-1A	0.99999	Brooks Air Force Base
CKDN230014666-1A	0.99999	Brooks Air Force Base
CKDN200000704-1A	0.99999	Brooks Air Force Base
CKDN200000703-1A	0.99999	Brooks Air Force Base
CKDN230014680-1A	0.99999	Brooks Air Force Base
CKDN230014678-1A	0.99999	Brooks Air Force Base
CKDN230014570-1A	0.99999	Brooks Air Force Base
CKDN230014687-1A	0.99999	Brooks Air Force Base
CKDN230014682-1A	0.99999	Brooks Air Force Base
CKDN230014695-1A	0.99999	Brooks Air Force Base
CKDN230014568-1A	0.99999	Brooks Air Force Base
CKDN200000712-1A	0.99999	Brooks Air Force Base
CKDN230014679-1A	0.99999	Brooks Air Force Base
CKDN230014675-1A	0.99999	Brooks Air Force Base
CKDN230014696-1A	0.99999	Brooks Air Force Base
CKDN230014712-1A	0.99999	Brooks Air Force Base
CKDN230014711-1A	0.99999	Brooks Air Force Base
CKDN230014726-1A	0.99999	Brooks Air Force Base
CKDN230014634-1A	0.99999	Brooks Air Force Base
CKDN230014708-1A	0.99999	Brooks Air Force Base
CKDN230014728-1A	0.99999	Brooks Air Force Base
CKDN230014686-1A	0.99999	Brooks Air Force Base
CKDN230014565-1A	0.99999	Brooks Air Force Base
CKDN230014724-1A	0.99999	Brooks Air Force Base
CKDN230014669-1A	0.99999	Brooks Air Force Base
CKDN230014612-1A	0.99999	Brooks Air Force Base
CKDN230014725-1A	0.99999	Brooks Air Force Base
CKDN230014690-1A	0.99999	Brooks Air Force Base
CKDN230014566-1A	0.99999	Brooks Air Force Base
CKDN230014697-1A	0.99999	Brooks Air Force Base
CKDN230014703-1A	0.99999	Brooks Air Force Base
CKDN220009634-1A	0.99999	Brooks Air Force Base
CKDN230014684-1A	0.99999	Brooks Air Force Base
CKDN230014677-1A	0.99999	Brooks Air Force Base
CKDN220009636-1A	0.99999	Brooks Air Force Base
CKDN220009639-1A	0.99999	Brooks Air Force Base
CKDN230014704-1A	0.99999	Brooks Air Force Base
CKDN230014626-1A	0.99999	NEPRC
CKDN230014833-1A	0.99999	NEPRC
CKDN230014834-1A	0.99999	NEPRC
CKDN230014835-1A	0.99999	NEPRC
CKDN230014836-1A	0.99999	NEPRC
CKDN230014837-1A	0.99999	NEPRC
CKDN230014838-1A	0.99999	NEPRC
CKDN230014630-1A	0.99999	NEPRC
CKDN230014840-1A	0.99999	NEPRC
CKDN230014841-1A	0.99999	NEPRC
CKDN230014842-1A	0.99999	NEPRC
CKDN230014843-1A	0.99999	NEPRC
CKDN230014844-1A	0.99999	NEPRC
CKDN230014845-1A	0.99999	NEPRC
CKDN230014846-1A	0.99999	NEPRC
CKDN230014847-1A	0.99999	NEPRC
CKDN220009670-1A	0.99999	NEPRC
CKDN220009671-1A	0.99999	NEPRC
CKDN220009672-1A	0.99999	NEPRC
CKDN230014848-1A	0.99999	NEPRC
CKDN230014849-1A	0.99999	NEPRC
CKDN230014850-1A	0.99999	NEPRC
CKDN230014851-1A	0.99999	NEPRC
CKDN230014852-1A	0.99999	NEPRC
CKDN230014853-1A	0.99999	NEPRC
CKDN230014854-1A	0.99999	NEPRC
CKDN230014856-1A	0.99999	NEPRC
CKDN230014857-1A	0.99999	NEPRC
CKDN230014859-1A	0.99999	NEPRC
CKDN230035353-1A	0.99999	NEPRC
CKDN230014786-1A	0.99999	NEPRC
CKDN230014787-1A	0.99999	NEPRC
CKDN230014861-1A	0.99999	NEPRC
CKDN230014772-1A	0.99999	NEPRC
CKDN230014766-1A	0.99999	NEPRC
CKDN230014629-1A	0.99999	NEPRC
CKDN230014863-1A	0.99999	NEPRC
CKDN230014865-1A	0.99999	NEPRC
CKDN230014637-1A	0.99999	NEPRC
CKDN230014731-1A	0.99999	NEPRC
CKDN230014644-1A	0.99999	NEPRC
CKDN230014867-1A	0.99999	NEPRC
CKDN230014868-1A	0.99999	NEPRC
CKDN210019856-1A	0.99999	NEPRC
CKDN220009673-1A	0.99999	NEPRC
CKDN230014869-1A	0.99999	NEPRC
CKDN230014870-1A	0.99999	NEPRC
CKDN210019857-1A	0.99999	NEPRC
CKDN230014872-1A	0.99999	NEPRC
CKDN230014873-1A	0.99999	NEPRC
CKDN230014631-1A	0.99999	NEPRC
CKDN230014638-1A	0.99999	NEPRC
CKDN230014635-1A	0.99999	NEPRC
CKDN230014641-1A	0.99999	NEPRC
CKDN230014621-1A	0.99999	NEPRC
CKDN220009674-1A	0.99999	NEPRC
CKDN230014876-1A	0.99999	NEPRC
CKDN230014877-1A	0.99999	NEPRC
CKDN220009675-1A	0.99999	NEPRC
CKDN230014615-1A	0.99999	NEPRC
CKDN230014608-1A	0.99999	NEPRC
CKDN230014735-1A	0.99999	NEPRC
CKDN230014640-1A	0.99999	NEPRC
CKDN230014628-1A	0.99999	NEPRC
CKDN230014609-1A	0.99999	NEPRC
CKDN230014632-1A	0.99999	NEPRC
CKDN230014616-1A	0.99999	NEPRC
CKDN230014610-1A	0.99999	NEPRC
CKDN230014623-1A	0.99999	NEPRC
CKDN230014614-1A	0.99999	NEPRC
CKDN230014636-1A	0.99999	NEPRC
CKDN230014878-1A	0.99999	NEPRC
CKDN230014879-1A	0.99999	NEPRC
CKDN230014881-1A	0.99999	NEPRC
CKDN230014882-1A	0.99999	NEPRC
CKDN230014883-1A	0.99999	NEPRC
CKDN230014885-1A	0.99999	NEPRC
CKDN230014886-1A	0.99999	NEPRC
CKDN230014887-1A	0.99999	NEPRC
CKDN230014888-1A	0.99999	NEPRC

### Sheet: SI Table S3
FID	ID1	ID2	N_SNP	Z0	Phi	HetHet	IBS0	Kinship		Error
F1	CKDN230014585-1A	CKDN230014588-1A	830255	1	0	0.084	0.0038	0.3092	0.3092	1
F1	CKDN230014581-1A	CKDN220009632-1A	873360	1	0	0.072	0.0001	0.2672	0.2672	1
F1	CKDN230014863-1A	CKDN220009674-1A	865501	1	0	0.062	0.0001	0.2641	0.2641	1
F1	CKDN230014676-1A	CKDN220009634-1A	871462	1	0	0.063	0.0001	0.259	0.259	1
F1	CKDN200000712-1A	CKDN220009636-1A	864513	1	0	0.061	0.0001	0.2589	0.2589	1
F1	CKDN230014583-1A	CKDN220009638-1A	875263	1	0	0.07	0.0001	0.2581	0.2581	1
F1	CKDN200000703-1A	CKDN220009633-1A	860600	1	0	0.061	0.0001	0.2539	0.2539	1
F1	CKDN230014571-1A	CKDN230014684-1A	889987	1	0	0.058	0.0001	0.2488	0.2488	1
F1	CKDN230014728-1A	CKDN220009636-1A	879606	1	0	0.069	0.0053	0.2471	0.2471	1
F1	CKDN230014571-1A	CKDN220009635-1A	876105	1	0	0.058	0.0001	0.2456	0.2456	1
F1	CKDN230014681-1A	CKDN220009632-1A	885519	1	0	0.059	0.0001	0.2414	0.2414	1
F1	CKDN230014691-1A	CKDN220009632-1A	886139	1	0	0.071	0.0049	0.2385	0.2385	1
F1	CKDN200000703-1A	CKDN220009637-1A	875571	1	0	0.061	0.0001	0.2359	0.2359	1
F1	CKDN200000713-1A	CKDN230014706-1A	899039	1	0	0.06	0.0001	0.2143	0.2143	1

### Sheet: SI Table S4
Autosomal SNV Summary Stats
samples	512
SNVs	917713
singletons	213593
average SNV depth	23035.9
average SNV heterozygosity	0.122716
VEP consequences based on NCBI RefSeq gene models	Consequence count
3_prime_UTR_variant	48808
5_prime_UTR_variant	31650
coding_sequence_variant	45
downstream_gene_variant	268831
intergenic_variant	36810
intron_variant	1703118
missense_variant	236889
non_coding_transcript_exon_variant	9763
non_coding_transcript_variant	11355
splice_acceptor_variant	600
splice_donor_5th_base_variant	2395
splice_donor_region_variant	10134
splice_donor_variant	585
splice_polypyrimidine_tract_variant	75426
splice_region_variant	54536
start_lost	253
stop_gained	2458
stop_lost	135
stop_retained_variant	208
synonymous_variant	365520
upstream_gene_variant	205387
total count of consequences	3064906
IMPACT	SNV count
HIGH	2288
LOW	177665
MODERATE	103391
MODIFIER	634369
total count of SNVs with IMPACT	917713
